# Myeloid cell influx into the colonic epithelium is associated with disease severity and non-response to anti-Tumor Necrosis Factor Therapy in patients with Ulcerative Colitis

**DOI:** 10.1101/2023.06.02.542863

**Authors:** Divya Jha, Zainab Al-Taie, Azra Krek, Shadi Toghi Eshghi, Aurelie Fantou, Thomas Laurent, Michael Tankelevich, Xuan Cao, Hadar Meringer, Alexandra E Livanos, Minami Tokuyama, Francesca Cossarini, Arnaud Bourreille, Regis Josien, Ruixue Hou, Pablo Canales-Herrerias, Ryan C. Ungaro, Maia Kayal, James Marion, Alexandros D Polydorides, Huaibin M. Ko, Darwin D’souza, Raphael Merand, Seunghee Kim-Schulze, Jason A. Hackney, Allen Nguyen, Jacqueline M. McBride, Guo-Cheng Yuan, Jean Frederic Colombel, Jerome C. Martin, Carmen Argmann, Mayte Suárez-Fariñas, Francesca Petralia, Saurabh Mehandru

## Abstract

Ulcerative colitis (UC) is an idiopathic chronic inflammatory disease of the colon with sharply rising global prevalence. Dysfunctional epithelial compartment (EC) dynamics are implicated in UC pathogenesis although EC-specific studies are sparse. Applying orthogonal high-dimensional EC profiling to a Primary Cohort (PC; n=222), we detail major epithelial and immune cell perturbations in active UC. Prominently, reduced frequencies of mature *BEST4*^+^*OTOP2*^+^ absorptive and *BEST2*^+^*WFDC2*^+^ secretory epithelial enterocytes were associated with the replacement of homeostatic, resident *TRDC^+^KLRD1^+^HOPX^+^* γδ^+^ T cells with *RORA^+^CCL20^+^S100A4^+^* T_H17_ cells and the influx of inflammatory myeloid cells. The EC transcriptome (exemplified by *S100A8, HIF1A, TREM1, CXCR1*) correlated with clinical, endoscopic, and histological severity of UC in an independent validation cohort (n=649). Furthermore, therapeutic relevance of the observed cellular and transcriptomic changes was investigated in 3 additional published UC cohorts (n=23, 48 and 204 respectively) to reveal that non-response to anti-Tumor Necrosis Factor (anti-TNF) therapy was associated with EC related myeloid cell perturbations. Altogether, these data provide high resolution mapping of the EC to facilitate therapeutic decision-making and personalization of therapy in patients with UC.
