## Supplementary Tables for "Myeloid cell influx into the colonic epithelium is associated with disease severity and non-response to anti-Tumor Necrosis Factor Therapy in patients with Ulcerative Colitis": Supplementary Table 1. PC Bxiv.xlsx

### Sheet: PC_UC
	Clinical details of the UC patients included in the Primary cohort
S No	UC samples	Extent of inflammation	Mayo Score	Comorbidities	Medications	Bionaive (Y/N)	If N, previous biologic	IBD meds at time of endoscopy	Responder - yes/no/tbd	If bionaive-or change in med-> subsequent med/response	scRNA-seq	IIC	LP	Bulk Seq	IIC	Epi	Spatial	Microscopy	CD14	CD68	MPO	CD4	Flow Cytometry	T	Myeloid	B/Plasma
1	IBDUC001 JULY2020	E2	0	HTN, gastritis, iron deficient anemia	vedolizumab, mesalamine, amlodipine, zinc, selenium, omeprazole, vit. D3, lactobacillus, dicyclomine, nitazoxanide, raloxifene, levofloxacin	N	vedo	vedo	Yes		X	X	X	X	X	X	X	X	X	X	X	X	✓	✓	✓	✓
2	IBDUC002 Oct20	E3	2	OCD, alopecia	lexapro	N	vedo	vedo	No	Secondary non-responser to vedo, now s/p IFX/stelera NR s/p colectomy	X	X	X	X	X	X	X	X	X	X	X	X	✓	✓	✓	X
3	IBDUC012 APR2021	E2	1	none	5-ASA, enalapril, gabapentin, glipizide, tradjenta, loperamide, omeprazole, rosuvastatin	N	vedo	vedo	No	Remicade --> pending response	X	X	X	X	X	X	X	X	X	X	X	X	✓	✓	✓	X
4	IBDUC013	E3	1	NAFLD	mesalamine	N	vedo	vedo	Yes		X	X	X	X	X	X	X	X	X	X	X	X	✓	✓	✓	X
5	IBDUC014	E3	2	HTN, hypothyroid, hx breast cancer	prendisone, synthroid, atenolol	Y	NA	Prednisone 30 mg	NA	vedo non-responder s/p colectomy	X	X	X	X	X	X	X	✓	X	X	✓	✓	✓	✓	X	X
6	IBDUC022	E3	2	none	prendisone	N	Humira	Humira, prednisone 20 mg	No	vedo non-responder, now on stelera pending assessment of response	X	X	X	X	X	X	X	✓	X	X	X	✓	✓	✓	X	X
7	IBDUC023	E2	2	none	budesonide, mesalamine, simvistatin, losartan	Y	NA	mesalamine, budesonide	NA	vedo responder	X	X	X	X	X	X	X	X	X	X	X	X	✓	✓	X	X
8	IBDUC024	E2	2-->0	hx abnormal PAP. HLD (familial)	mesalamine, prendisone	Y (at 11/26/19)	NA	mesalamine, budesonide	NA	vedo responder	X	X	X	X	X	X	X	✓	X	X	X	✓	✓	✓	✓	X
9	IBDUC034	E3	1	none	azathioprine, isotretinoin, spironolactone, Mesalamine, iron	Y	NA	mesalamine, azathioprine	NA	Started vedo 5/16/2020-->T2T scope scheduled 3/22/22	X	X	X	X	X	X	X	✓	X	X	X	✓	✓	✓	X	X
10	IBDUC036 2020	E2	2-->3	bipolar affective disorder, cervical cancer	abilify, budesonise, lamictal, synthroid, mesalamine	Y (at 3/10/20)	NA	budesonide	NA	NR to multiple meds (see notes)	X	X	X	X	X	X	X	✓	X	X	X	✓	✓	✓	X	X
11	IBDUC037	E2	1-->2	non-melanoma skin cancer	Mesalamine	N	Vedo	Vedo, budesonide	No	IFX (11/6/2020) NR-->Stelera 9/8/21-->pending repeat scope	X	X	X	X	X	X	X	✓	✓	X	✓	✓	✓	✓	✓	X
12	IBDUC038	E2	2	none	6MP, IFX	N	IFX	6MP, IFX	Yes		X	X	X	X	X	X	X	X	X	X	X	X	✓	✓	X	X
13	IBDUC039	E3	3	HTN, allergic rhinitis	prendisone, budesonide, hydrocortisone, metronidazole, dicylcomine	Y	NA	IV methylprednisolone, mesalamine	NA	IFX(7/6/2020) + MTX-->colonoscopy scheduled 4/26/22	X	X	X	X	X	X	X	✓	X	✓	X	X	✓	✓	X	X
14	IBDUC040	E3	1	IDA	Cephalexin, axathioprine, pantoprazole, cholestyramine, ondansetron	N	IFX/ADA/VEDO	Stelera	NR IFX/ADA/VEDO, STELERA RESPONDER		X	X	X	X	X	X	X	✓	X	X	X	✓	✓	✓	✓	X
15	IBDUC041	E3	2	cellulitis of the right lower extremity, DM2	Mesalamine, metformin, lisinopril, insulin, metronidazole	Y	NA	Mesalamine, IV methylpred	NA	Renflexis (7/25/20)-->responder	X	X	X	X	X	X	X	✓	X	✓	✓	X	✓	✓	✓	X
16	IBDUC042	E3	3	BRCA1, PCOS	mesalamine, pantoprazole, prendisione, TMP-SMX	Y	NA	IV methylprednisolone, mesalamine	NA	IFX (clinical responder) scope scheduled on 3/23/22	X	X	X	X	X	X	X	✓	X	✓	✓	X	✓	✓	X	X
17	IBDUC043	E2	1	BE, spondylolisthesis, sciatica, osteoporosis, gallbladder polyp	none	Y	NA	none	NA		X	X	X	X	X	X	X	X	X	X	X	X	✓	✓	X	X
18	IBDUC044	E3	0	external hemorrhoid	Budesonide foam, IFX	N	IFX	IFX, budesonide foam	Yes		X	X	X	X	X	X	X	X	X	X	X	X	✓	✓	✓	X
19	IBDUC045	E3	1	none	Stelera	N	Stelara	Stelera	Yes		X	X	X	X	X	X	X	X	X	X	X	X	✓	✓	X	X
20	IBDUC046	E2	0	none	Lialda/Rowasa	Y	NA	Lialda/Rowasa	NA		X	X	X	X	X	X	X	X	X	X	X	X	✓	✓	X	X
21	IBDUC048	E3	1	HTN, GERD, HLD	IV steroids, stelera, amlodipine, pantoprazole, atorvastatin	N	Vedo, Stelera, remicade	Stelera	No	Xeljanz--> clinial response, scope plan for 10/22	X	X	X	X	X	X	X	X	X	X	X	X	✓	✓	X	X
22	IBDUC049	E1	1	none	Uceris, mesalamine	Y	NA	Uceris, mesalamine	NA	Started vedo 8/12/21 responder	X	X	X	X	X	X	X	X	X	X	X	X	✓	✓	✓	X
23	IBDUC051	E2	2	vitamin D deficiency, lumbago	budesonide, mesalamine	Y	NA	budesonide, mesalamine	NA	Vedo, no repeat scope	X	X	X	✓	✓	X	X	X	X	X	X	X	✓	✓	X	X
24	IBDUC052	E3	0	hx DVT	5ASA, AZA, budesonide	Y	NA	5ASA, AZA, budesonide	NA		X	X	X	X	X	X	X	X	X	X	X	X	✓	✓	✓	X
25	IBDUC053	E3	0	none	vedo	N	vedo	vedo	yes		X	X	X	X	X	X	X	X	X	X	X	X	✓	✓	X	X
26	IBDUC055	E2	2	SPINK1 gene mutation, episode of pancreatitis (2007), dodenitis	omeprazole, famotidine, ondansetron, mesalamine	Y	NA	mesalamine	NA	Vedo, T2T scope due (ordered/not scheduled)	X	X	X	✓	✓	X	X	✓	✓	X	X	X	✓	✓	✓	X
27	IBDUC056	E3	2	hx prostate cancer, urinary stress incontinence, erectile dsfunction, GERD	Canasa, mesalamine, budesonide	Y	NA	NA	NA	Started vedo 4/12/21--> clinical response, pending T2T scope	X	X	X	X	X	X	X	✓	✓	✓	X	X	✓	✓	✓	X
28	IBDUC058	E3	1	childhood asthma, shingles (VSV)	tofacitinib (9/2018), tacro suppository	N	NR IFX, Cyclo, VDZ/6-MP/allopurinal	tofacitinib	Yes		X	X	X	X	X	X	X	✓	✓	✓	X	X	✓	✓	✓	X
29	IBDUC060	E3	1	EBV, Basal cell ca (nose), HSV	mesalamine, paxil, frovatriptan, zolmitriptan, iron, vit D, calcium	Y	NA	mesalamine	NA		X	X	X	X	X	X	X	X	X	X	X	X	✓	✓	X	X
30	IBDUC061	E3	3	c-section (9/18/2020)	tylenol, zofran, Prednisone (a few days prior)	Y	NA	Prednisone (1day prior)	NA	IFX (clinical responder) Scope scheduled with Saurabh on 3/29/22	X	X	X	✓	✓	X	X	X	X	X	X	X	✓	✓	X	X
31	IBDUC062	E2	1	partial histerectomy	IFX, 6MP	N	IFX	IFX	Yes		X	X	X	X	X	X	X	✓	✓	X	X	X	✓	✓	✓	X
32	IBDUC064	E2	3	alcohol dependence	mesalamine, prendisone,ondansetron, acetaminophen	Y	NA	NA	NA	Lost to follow up	X	X	X	✓	✓	X	X	✓	✓	X	X	✓	✓	✓	✓	X
33	IBDUC065	E3	2	acne	mesalamine	Y	NA	5-ASA	NA	still bionaive	X	X	X	✓	✓	X	X	✓	✓	X	X	✓	✓	✓	✓	X
34	IBDUC069	E2	1	none	mesalamine, zyrtec	Y	NA	5-ASA	NA	remains on 5-asa only, repeat colon scheduled 4/5/22	X	X	X	X	X	X	X	X	X	X	X	X	✓	✓	X	X
35	IBDUC073	E3	3	none	uceris	Y	NA	budesonide	NA	Vedo responder	X	X	X	X	X	X	X	X	X	X	X	X	✓	✓	X	X
36	IBDUC076	E2	1	Gilbert's syndrome, H pylori	Lialda/Rowasa	Y	NA	Lialda/Rowasa (5-ASA)	NA	still bionaive	X	X	X	X	X	X	X	✓	X	✓	✓	✓	✓	✓	✓	X
37	IBDUC079	E2	2	CAD, GERD, Anemia, Gastric Ulcers (H pylori)	Pantoprazole	Y	NA	none	NA	still bionaive, remains on 5-ASA	X	X	X	X	X	X	X	✓	✓	✓	X	X	✓	✓	✓	X
38	IBDUC081										X	X	X	X	X	X	X	X	X	X	X	X	✓	✓	X	X
39	IBDUC082	E2	2	none	meselamine	Y	NA	mesalamine	NA	entyvio, responder (but not complete remission)	X	X	X	X	X	X	X	✓	✓	✓	X	X	✓	✓	✓	X
40	IBDUC083	E2	3	Gastric bypass, biopolar	Lialda, citalopram, lithium, pantoprazole, IV methylpred	Y	NA	Lialda, IV methylpred (started 1/21)	NA	IFX-->T2T scope due	X	X	X	X	X	X	X	X	X	X	X	X	✓	✓	✓	X
41	IBDUC084	E3	1	depression, chronic fatigue, Chronic Allergic Pansinusitis with Polyps, septoplasty, orthodondic surgery of the jaw	Lialda and uceris, azelastine nasal spray, budesonide nebulizer, finasteride, escitalopram	Y	NA	Lialda and uceris	NA	remains bionaive	X	X	X	X	X	X	X	✓	✓	X	X	X	✓	✓	✓	X
42	IBDUC085	E3	2	IDA, vit D deficeincy, uterine fibroids	Humira stopped 3/2020, cipro/flagyl (started 1/23/2021), started on IV steroids in hospital	N	Humira	IV methylprednisolone (started 1/25)	yes clinical responder	IFX-->T2T scope 3/29/22	X	X	X	X	X	X	X	X	X	X	X	X	✓	✓	✓	X
43	IBDUC086	E3	0	Anxiety, sciatica, eczema	vedo	N	vedo	vedo	Yes		X	X	X	X	X	X	X	X	X	X	X	X	✓	✓	✓	X
44	IBDUC087	E2	1	anxiety, insomnia, sarcoidosis, mixed HLD, HTN, breast lesion	fluoxetine, omeprazole, triamterene-hydrochlorothiazide, furosemide, metoprolol, vedolizumab, ambien, atorvostatine, triamterene	N	vedo	vedo	Yes		X	X	X	X	X	X	X	X	X	X	X	X	✓	✓	✓	X
45	IBDUC088	E1	0	iritis/uveitis, GERD - barretts esophagus, depression, HLD	denosumab, prednisone 5 mg, omeprazole, venlafaxine, clonazepam, simvastatin	N	vedo, IFX	IFX	Yes		X	X	X	X	X	X	X	X	X	X	X	X	✓	✓	✓	✓
46	IBDUC089	E2	1	HLH on azathioprine	tofacitinib	N	vedo, IFX	tofacitinib	?partial response/nonresponse		X	X	X	X	X	X	X	X	X	X	X	X	✓	✓	X	X
47	IBDUC092	E1	0	Ankylosing spondylitis, Hashimoto's, Breast Ca s/p lumpectomy, COVID 4/2020 0 admitted for 1 month and now with profound fatigue (?nerve and myopathy), Myxoinflammatory fibroblastic sarcoma	budesonide (inhaler), sulfasalazine, nystatin,desvenlafaxine succinate, montelukast, tamoxifen, cholecalciferol, prednisone 1 mg, albuterol, thyroid pork, liothyronine, calcium, fremanezumab, gabapentine, levocarnitine, magnesium, sumatriptan	N	Humira (2016-2020)	sulfasalazine	yes		X	X	X	X	X	X	X	X	X	X	X	X	✓	✓	X	X
48	IBDUC094	E3	3	none	Balasalazide, uceris, lialda, hydrocortisone enema	N	Vedo, humira	balasalazide/uceris/liada/hydrocortenema	No		X	X	X	✓	X	✓	X	X	X	X	X	X	✓	✓	X	✓
49	IBDUC099	E3	0	GERD	5-ASA, prednisone 15 mg, esomeprazole	N	Humira, vedo, cyclosporine	Vedo, 5-ASA, prednisone 15 mg	yes (but hard to tell given on steroids and no repeat)		X	X	X	X	X	X	X	X	X	X	X	X	✓	✓	✓	✓
50	IBDUC101	E3	2	none	tofacitinib, cholecalciferol, B infantis/B ani/ B bifido probiotic, eszopiclone, lorazepam, ferrous sulfate	N	tofacitinib, IFX, entyvio	tofacitinib (started 1/2021)	No	Stelera-->T2T scope scheduled 4/5/22	X	X	X	X	X	X	X	X	X	X	X	X	✓	✓	✓	X
51	IBDUC103	E3	0	HLD	Rosuvastatin, clopidogrel, tofacitinib	N	remicade, humira, entyvio, tofacitinib	tofacitinib (3/2020)	yes		X	X	X	X	X	X	X	X	X	X	X	X	✓	✓	✓	X
52	IBDUC114	E2	1	Scleritis	IFX	N	IFX	IFX (since 2014)	yes		X	X	X	X	X	X	X	X	X	X	X	X	✓	✓	✓	✓
53	UC320 APR2021	E2	2	viral hep. B, latent tuberculosis infection	mesalamine	Y	NA	mesalamine	NA	Still bio naïve, refusing entyvio	✓	✓	X	X	X	X	X	X	X	X	X	X	✓	✓	✓	X
	UC255																	X	X	X	X	X
54	UC104_Aug20	E1	0	sacral pain (not sacralilitis per rheum)	mesalamine (oral and PR)	Y	NA	mesalamine	NA		X	X	X	X	X	X	X	X	X	X	X	X	✓	✓	X	X
55	UC321_Aug20	E3	3	hemorrhoids, HPV	IFX, budesonide, Norethin Ace-Eth Estrad FE	N	IFX	IFX, budesonide	No	non-response to IFX switched to entyvio--> responder to envyio	X	X	X	X	X	X	X	X	X	X	X	X	✓	✓	✓	X
56	IBDUC116	E3	3	Gaucher disease, former smoker	vedo (3/2018), previously treated with 6MP and Apriso	N	Vedo	Vedo	No	Switched to IFX on 6/26/2021	X	X	X	X	X	X	X	X	X	X	X	X	✓	✓	✓	X
57	IBDUC117	E2	3	hypertension	IFX	N	IFX	IFX	No	IFX --> Tofa NR --> stelera 2/4/22 start (pending response)	X	X	X	X	X	X	X	X	X	X	X	X	✓	✓	✓	✓
58	IBDUC120	E3	3	none	mesalamines	Y	NA	IV steroids	NA	Started on IFX, T2T scope Mayo 1 (responder)	X	X	X	X	X	X	X	X	X	X	X	X	✓	✓	✓	✓
59	IBDUC121	E2	3	none	mesalamines	Y	NA	5-ASA, IV steroids	NA	Started on IFX, T2T scope pending	✓	✓	✓	X	X	X	X	X	X	X	X	X	✓	✓	✓	✓
60	IBDUC123	E2	2	polycystic ovarian syndrome, iron deficient anemia	budesonide	Y	NA	5-ASA	NA		X	X	X	✓	X	✓	X	X	X	X	X	X	✓	✓	✓	✓
61	IBDUC009_mar21	E2	0	auricular chondriti/relapsing polychondritis	zolpidem, vedolizumab	N	vedo	vedo	yes		X	X	X	X	X	X	X	X	X	X	X	X	✓	X	✓	X
62	IBDUC095_mar21	E2	1	Allergies	5-ASA, Cetirizine, budesonide, fluticasone	Y	NA	5-ASA, budesonide	NA	started vedo 4/23/21, T2T scope 3/29/22	X	X	X	✓	X	✓	X	X	X	X	X	X	✓	X	✓	✓
63	IBDUC096_mar21	E3	2	Allergies (seasonal), asthma, panic attacks	mesalamine, 6-MP, ferrous sulfate	Y	NA	mesalamine, 6-MP	NA		X	X	X	X	X	X	X	X	X	X	X	X	✓	X	✓	✓
64	IBDUC091_MAR21	E3	3	c-section 2/19/21	IV methylpred, 5-ASA	Y	NA	IV methylpred	NA	IFX 3/11/21--->stopped due to abs-->Humira 8/26/21 responder (in remssion, mayo 0 3/17/22)	X	X	X	X	X	X	X	X	X	X	X	X	✓	X	✓	X
65	IBDUC019_NOV20	E2	0	none	vedo (10/2019-)	N	vedo	vedo	yes		X	X	X	X	X	X	X	X	X	X	X	X	✓	X	✓	X
66	IBDUC100_APR21	E3	2	Pericardial/pleural effusion	Humira, prednisone 30 mg	N	humira	Humira, prednisone 30 mg	No	started vedo 7/8/21--> pending assessment of response	X	X	X	X	X	X	X	X	X	X	X	X	✓	X	✓	X
67	IBDUC104	E3	0	HTN, osteoporosis	alendronate, omeprazole, bisacodyl PRN, losartan-HCTZ, atorvastatin, cetirizine, montelukast, amlodipine, nebivolol, mesalamine, ondansetron PRN	Y	NA	mesalamine	NA		X	X	X	X	X	X	X	X	X	X	X	X	✓	X	✓	✓
68	IBDUC108	E2	0	IBS, pancreatitis, CMV, iron def anemia	atorvastatin, tamsulosin, vedo, oxycodone-acetaminophen, hyoscyamine, pantoprazole	N	Vedo	Vedo	yes		X	X	X	X	X	X	X	X	X	X	X	X	✓	X	✓	✓
69	IBDUC111	E3	3	gout	Hydrocortisone enema, fluticasone, loratidine	Y	NA	hydrocortisone enema	NA	IFX (started 6/18/21) NR-->entyvio 1/10/22	✓	✓	✓	X	X	X	X	X	X	X	X	X	✓	X	✓	✓
70	IBDUC112	E3	3	COVID19 3/2021, iron def anemia	IV methylpred, 5-ASA	Y	NA	IV methylpred, 5-ASA	NA	IFX (started 6/23/21) NR-->colectomy 8/18/21	X	X	X	X	X	X	X	X	X	X	X	X	✓	X	✓	✓
71	IBDUC113	E3	1		norethin ace-eth estrad-FE, spironolactone	Y	NA	none	NA		X	X	X	X	X	X	X	X	X	X	X	X	✓	X	✓	✓
73	IBDUC115	E3	3	exercise induced asthma	IFX, albuterol	N	IFX	IFX	no	non-responder to IFX-->tofa	✓	✓	✓	X	X	X	X	X	X	X	X	X	✓	X	✓	✓
74	IBDUC109	NA (see note)	NA (see note)	none	mesalamine, cholecalciferol	NA	NA	NA	NA		X	X	X	X	X	X	X	X	X	X	X	X	✓	X	X	✓
75	IBDUC135_SEP21	E3	3	Pancreatitis	IV methylpred, humira	N	Humira	Humira, IV mehtylpred	no	Pri NR to Humira, swtchd to Remicade 9/3/21, T2T scope due	✓	✓	✓	X	X	X	X	X	X	X	X	X	✓	X	✓	X
76	UC225_SEP21	E3	0	diverticulosis, right hemicolectomy, asthma, HTN, HLD, sicca, TB, DJD	vedo, gabapentin, metaxalone,telmisartan-hydrochlorothiazide, omeprazole, tolterodine, actamiophen, albuterol, buspirone, fluticasone, mometasone inhaler, montelukast,	N	vedo	vedo + mesalamine	yes		X	X	X	X	X	X	X	X	X	X	X	X	✓	X	✓	X
77	IBDUC124	E3	3	PCOS, DVT/PE	IFX 6/24/21, IV methylpred, Xarelto, metformin, lansoprazole, iron, dicyclomine, ergocalciferol	N	vedo, IFX-biosimilar	IFX, IV methylpred	No	NR to IFX --> switched to stelera NR --> Colectomy	X	X	X	X	X	X	X	X	X	X	X	X	✓	X	✓	✓
78	IBDUC125	E3	3	umbilical hernia, iron deficient anemia, carpal tunnel syndrome, asthma, eczema	IV methylpred, cetirizine, budesonide-formoterol inhaler	Y	NA	IV methylpred	NA	Started on IFX, T2T scope pending	✓	✓	✓	X	X	X	X	X	X	X	X	X	✓	X	✓	✓
79	IBDUC126										X	X	X	X	X	X	X	X	X	X	X	X	✓	X	✓	✓
80	IBDUC128	E3	3	none	mesalamine (PO/PR)	Y	NA	mesalamine	NA	Enrolled in REFOCUS study, then sounds like unable to continue in study due to financial issues	X	X	X	✓	X	✓	X	X	X	X	X	X	✓	X	X	✓
81	IBDUC129	E3	3	none	mesalamine, prednisone 40 mg --> IV methylpred	Y	NA	IV methylpred	NA	Started on IFX 7/23/21--> clinical responder no scope yet	X	X	X	X	X	X	X	X	X	X	X	X	✓	X	X	✓
82	IBDUC131	E3	2	tobacco and prior heroin use	Xeljanz (since 7/2018), budesonide foam	N	IFX, vedo	Xeljanz, budesonide foam	No	Switched to stelera on 11/2021, unclear response since no follow up	X	X	X	X	X	X	X	X	X	X	X	X	✓	X	✓	✓
83	IBDUC017_OCT21	E2	0	EIM (mouth ulcers, EN), IBS	rifaxamin, vedo, norethindrn-estradiol-iron	N	vedo	vedo	yes		X	X	X	X	X	X	X	X	X	X	X	X	✓	X	X	✓
84	IBDUC130_OCT21	E3	2	none	IFX (6/10, 6/25)	M	Vedo, IFX	IFX	No	NR to IFX --> switched to Xeljanz 11/2021 pending response assessment	X	X	X	X	X	X	X	X	X	X	X	X	✓	X	X	✓
85	IBDUC138	E3	3	ADHD, depression	IV methylpred, bupropion	Y	NA	IV methylpred	NA	Started IFX, F/up scope 5/3/22	✓	✓	X	X	X	X	X	X	X	X	X	X	X	X	X	X
86	IBDUC035	E3	1	PSC, sickle cell disease	IFX, ursodiol, oxycodone- acetaminophen, ascorbic acid, cholecalciferol, escitalopram, famotidine, trazadone	N	IFX, humira	IFX	yes	IFX responder (mayo3-->1), repeat scope scheduled for 4/13/22	✓	✓	X	X	X	X	X	X	X	X	X	X	X	X	X	X
86	IBDUC107_MAY21	E3	3	anemia	prednisone-->IV methylpred, mesalamine, humira	N	Humira	humira, IV methylpred	No	Refractory had colectomy on 6/1/2021	X	X	X	X	X	X	X	X	X	X	X	X	✓	X	X	✓
87	UC331_MAY21	E3	0	anemia	vedo	N	vedo	vedo	yes		X	X	X	X	X	X	X	X	X	X	X	X	✓	X	X	✓
88	IBDUC122_JUL21	E3	3	Could not retrieve details	Could not retrieve details	N	TNFi(IFX)				X	X	X	X	X	X	X	X	X	X	X	X	✓	X	X	✓
89	IBDUC127_JUL21	E3	2	none	tofacitinib, prednisone 20 -->IV methylpred	N	Humira, entyvio, tofacitinib, IFX	IV methylpred, tofacitinib	No	colectomy 11/3/2021 (path c/w Crohn's colitis)	X	X	X	X	X	X	X	X	X	X	X	X	✓	X	X	✓
90	IBDUC139	E3	3	appendectomy 6/2021	Xeljanz started 9/2021, mesalamine, IV methylpred	N	Entyvio (2018), IFX 3/2020 (NR)	Xeljanz started 9/2021, mesalamine, IV methylpred	No	Underwent STC 10/15/21	X	X	X	X	X	X	X	X	X	X	X	X	✓	X	X	✓
91	IBDUC151	E3	3	Inflammatory spondylarthropathy	Prednisone 40 mg , 5-ASA	N	Vedo 7/2018-5/2020 (stopped due to c/f worsening back pain)	Prednisone 40 mg , 5-ASA	NA	IFX started, T2T scope due 9/2022	X	X	X	X	X	X	✓	X	X	X	X	X	X	X	X	X
92	IBDUC152	E3	3	GI PCR + Rotavirus	sulfasalazine and budesonide, course cipro (a couple months PTA), reglan Omeprazole	Y	NA	sulfasalazine and budesonide	NA	Started IFX, T2T scope 8/23/22	X	X	X	X	X	X	✓	X	X	X	X	X	X	X	X	X
93	IBDUC003	E2	2	ovarian cyst, abnormal pap, factor XI deficiency		Y					✓	✓	X	X	X	X	X	X	X	X	X	X	X	X	X	X
94	IBDUC007	E2	1	GERD (x/ hiatal hernia), sleeve gastrectomy, migraines, Degenerative joint disease, hx acute pancreatitis	docusat, magnesium, propanolol, tizandine, ranitidine, ferrous gluconate, pantoprazole, vitamin D3,	N	IFX started 8/2018	IFX-responder			X	X	X	X	X	X	X	✓	X	✓	X	X	X	X	X	X
95	IBDUC011	E2	1	CAD, aquired renal cysts	mesalamine, valium, adalimumab	N	adalimumab	adalimumab- Responder			X	X	X	X	X	X	X	✓	X	✓	X	X	X	X	X	X
96	IBDUC090	E3	3	none	none	Y	none	5-ASA	yes	started more consistent 5-ASA -->	X	X	X	✓	X	✓	X	X	X	X	X	X	✓	X	X	✓
97	IBDUC093	E3	2	HTN	none	N	VDZ	VDZ	no	started IFX --> 1 non-response --> started Xeljanz -->	X	X	X	X	X	X	X	X	X	X	X	X	✓	X	X	✓
98	IBDUC161	E3	3	malnutrition	none	N	ADA, IFX	IFX, solumedrol	no	continued IFX -->	X	X	X	X	X	X	X	X	X	X	X	X	✓	X	✓	X
99	UC286 jan2020	E3	0	h/x pulmonary nodule, chronic bronchitis, tubular adenoma, melanosis	estrogen, citalopram	N	VDZ	VDZ, 5-ASA	yes	continued VDZ -->	X	X	X	X	X	X	X	X	X	X	X	X	✓	✓	X	X
100	IBDUC028 jan2020	E3	0	h/x autoimmune hepatitis, PSC, steroid-induced osteopenia	AZA (for AIH)	Y	none	AZA, 5-ASA	yes	continue 5-ASA -->	X	X	X	X	X	X	X	X	X	X	X	X	✓	✓	X	X
101	IBDUC025 Dec 2019	left sided colitis/IC	*SESCD 8	diverticulosis	5-ASA	Y	none	5-ASA	no	started VDZ -->	X	X	X	X	X	X	X	X	X	X	X	X	✓	✓	X	X

### Sheet: PC_NV
	Clinical details of the NV subjects included in the Primary cohort
	S no		Comorbidities	Medications	Reason for procedure	scRNA-seq	IIC	LP	Bulk Seq	IIC	Epi	Spatial	Microscopy	CD14	CD68	MPO	CD4	Flow Cytometry	T	Myeloid	B/Plasma
	1	NV015	obesity	none	LLQ pain with melena	X	X	X	X	X	X	X	X	X	X	X	X	✓	✓	X	X
	2	NV016	CAD (w cardiac stents), HTN, lipidoses, hx alcholism, urinary retention	amlodipine, apixaban, finasteride, iron, carvedilol, tamsulosin	iron def anemia (normocytic)	X	X	X	X	X	X	X	X	X	X	X	X	✓	✓	X	X
	3	NV017	pre-DM, HTN	omeprazole, ezetimibe, lisinopril, metoprolol, acetomenophin	Colon cancer screening	X	X	X	X	X	X	X	X	X	X	X	X	✓	✓	X	X
	4	NV018	T4 spinal cord injury, paraplegia, pre-diabeties, recurrent UTI, scoliosis, HTN, HLD	atorvostatin, lisinopril, oxybutinin	high risk CRC screening (personal hx adenoma 2.5cm)	X	X	X	X	X	X	X	X	X	X	X	X	✓	✓	X	X
	5	NV020	incomplete paraplegia, BPH, lumbar stenosis, neurogenic blowel and bladdder	baclofen, insulin, cymbalta, finasteride, lantus, humalog, sennosides, tamsulosin, tizanidine	polyps	X	X	X	X	X	X	X	X	X	X	X	X	✓	✓	X	X
	6	NV021	none	none	hx diverticulitis	X	X	X	X	X	X	X	X	X	X	X	X	✓	✓	X	X
	7	NV022	herpes labialis, leiomyoma	valacyclovir	Colon cancer screening	X	X	X	X	X	X	X	X	X	X	X	X	✓	✓	X	X
	8	NV023	IBS	prozac, trazodone, klonopin, dicyclomine	diarrhea	X	X	X	X	X	X	X	X	X	X	X	X	✓	✓	X	X
	9	NV024	chronic sinusitis, OSA, obesitiy, asthman, GERD, family hx CRC	none	Colon cancer screening	X	X	X	X	X	X	X	X	X	X	X	X	✓	✓	X	X
	10	NV028	PUD, OA, GERD, polyps, hypertriglyceridemia	fenofibrate, oxycodone-acetomenophine, omeprazole, zolpidem	hx polyps	X	X	X	X	X	X	X	X	X	X	X	X	✓	✓	X	X
	11	NV029	none documented	none	abdominal pain, weightloss	X	X	X	X	X	X	X	X	X	X	X	X	✓	✓	X	X
	12	NV031	hx goiter s/p partial thyrodectomy (now hypothyroid), HTN, DM2, iron deficiency anemia of unknown origin, HSV2	levothyroxine, amlodipine, valtrex, hydralazine, esomeprazole, trvada, mirtazepine	iron deficiency anemia	X	X	X	X	X	X	X	X	X	X	X	X	✓	✓	X	X
	13	NV032	recent dx of breast cancer s/p chemo and radiation, GERD, periorbital dermatitis, post menopausal syndrome	omeprazole, oybutinin, cetirizine	rectal bleeding	X	X	X	X	X	X	X	X	X	X	X	X	✓	✓	X	X
	14	NV033	HLD, MVP	vitamins	abdominal pain	X	X	X	X	X	X	X	X	X	X	X	X	✓	✓	X	X
	15	NV035	HTN, pre-DM, anemia, asthma, macrocytosis, joint pain, HLD	fluticasone, lisinopriol, atorvastatin, hydrochlorothiazide, D3, albuterol	colon cancer screening	X	X	X	X	X	X	X	X	X	X	X	X	✓	✓	X	X
	16	NV036	+H pylori at the time of biopsy, peripheral eosinophilia	metformin, zolpidem, simvistatin, pantroprazole	colon cancer screening/ abdominal pain	X	X	X	X	X	X	X	X	X	X	X	X	✓	✓	X	X
	17	NV037	chronic bronchitis, obesity, dilated cardiomyopathy, AAA, HTN, GERD, OSA, HLD, BPH, kidney cysts, depression	finasteride, alprazolam, leapro, zolpidem, aspirin, atorvostatin, carvedilol. Losartan, albuterol, gaviscon, astepro, symbicort, atrovent, nasonex, pantopraxzole, carafate, tiotropium, doxycycline, mupirocin	colon cancer screening	X	X	X	X	X	X	X	X	X	X	X	X	✓	✓	X	X
	18	NV038	mild diastolic dysfunction	omeprazole,	GERD/ abdominal pain/ colon cancer screening	X	X	X	X	X	X	X	✓	X	✓	X	✓	✓	✓	X	X
	19	NV050	WPW, DM2, HTN, HLD, HEP C, Autoimmune hepatitis, COPD. H WTC exposure, depression	advair, albuterol, metformin, glyburide, azathioprine, carvedilol asprin, amlodipine, chlorthalidone, insulin, wellbutrin, levemir, furosimide, lisinopril, gabapentin, ipratropium, cefuroxime, ranitidine, zofran, prendisone, duloxetine, clonazepam	colon cancer screening	X	X	X	X	X	X	X	X	X	X	X	X	✓	✓	X	X
	20	NV051	GERD, atopic dermatitis, lactose intolerance	none	abdominal pain	X	X	X	X	X	X	X	✓	X	✓	X	✓	✓	✓	X	X
	21	NV052	HPV, chronic venous insufficency, hx colonic polyps (serrated adenoma found incidentally in 2016)	fluconazole, valacyclovir	rectal itching/ hx polyps	X	X	X	X	X	X	X	X	X	X	X	X	✓	✓	X	X
	22	NV054	WTC dust, GERD, HLD, kidney mass, ovarian cyst, PTSD, fibroids, back pain, doiverticulosis	esomeprazole, levocetirizine, albuterol, atorvostatin, meometasone, buspar, vit D, glucosamine, naproxen	intermittent abdominal discomfort	X	X	X	X	X	X	X	X	X	X	X	X	✓	✓	X	X
	23	NV055	sicca, OA, osteopenia, iron def anemia, constipation, allergic rhinitis and conjunctivitis	olopatadine eye drops, vit D, iron, typlenol, flonase	iron def anemia	X	X	X	X	X	X	X	X	X	X	X	X	✓	✓	X	X
	24	NV060	none documented, previous gastric sleeve	ibuprophen	Colon cancer screening	X	X	X	X	X	X	X	X	X	X	X	X	✓	✓	X	X
	25	NV061	TMJ arthralgia	omeprazole	abdominal pain, suspicion of IBD	X	X	X	X	X	X	X	X	X	X	X	X	✓	✓	X	X
	26	NV066	IBS, siatica	amitripyline	abdominal pain	X	X	X	X	X	X	X	✓	✓	✓	✓	✓	✓	✓	X	X
	27	NV067	vitamin D deficiency, osteopenia, migraine, IDA, hyperthyroid	vit D3, B vitamin complex, calcium, estradiol	IDA	X	X	X	X	X	X	X	X	X	X	X	X	✓	✓	X	X
	28	NV070	Hemorrhoids, allergic conjunctivitis	hydrocortisone cream	colon cancer screening	X	X	X	X	X	X	X	X	X	X	X	X	✓	✓	✓	X
	29	NV071	GERD, MDD, HTN	prozac, prep	abdominal pain	X	X	X	X	X	X	X	X	X	X	X	X	✓	✓	X	X
	30	NV072	BPH, aortic aneurysum, anxiety, dyspnea, HTN, GERD, hiatal hernia,MDD, PTSD, renal cyst, tinea unguium	alprazolam, escitalopram, trazodone, zolpidem, phenazopyridine, fluticasone, ibuprophen, metoprolol, tamsulosin, fexofenadine, ipratropium, mupirocin, albuterol, azelastine (nasal spray), finasteride, asprin, atorvastain, carvediloi, losartan,sucralfate	colon cancer screening	X	X	X	X	X	X	X	X	X	X	X	X	✓	✓	✓	X
	31	NV073	GDM, cephalalgia	none documented	abdominal pain	X	X	X	X	X	X	X	X	X	X	X	X	✓	✓	✓	X
	32	NV074	hx arterial dissection, asthma, hx cervical displasia	iron	IDA and constipation	X	X	X	X	X	X	X	X	X	X	X	X	✓	✓	✓	X
	33	NV075	HTN	benazepril, HCTZ, nifetipine	Colon cancer screening	X	X	X	X	X	X	X	X	X	X	X	X	✓	✓	✓	X
	34	NV078	none documented	amitriptyline	diarrhea	X	X	X	X	X	X	X	X	X	X	X	X	✓	✓	✓	X
	35	NV079	PCOS, obesity, myopia, lactose intolerance, asthman, in-toeing	omperazole, flonase, loratadine, montelukast, ibuprofen, albuterol, zyrtec	abdominal pain	X	X	X	X	X	X	X	X	X	X	X	X	✓	✓	X	X
	36	NV080	Diabetes, retinal detachment	metformin, melatonin, cyclopentolate drops, ofloxacin, meclizine, benzonate, famotidine	colon cancer screening	X	X	X	X	X	X	X	X	X	X	X	X	✓	✓	✓	X
	37	NV081	hx of dyslipidemia (accutane)	none	colon cancer screening	X	X	X	X	X	X	X	X	X	X	X	X	✓	✓	X	X
	38	NV082	DM2 c/b nephropathy, HLD, MDD, Hx gastric bypass, radial styloid tnosynovitis of the left hand	semaflutide, empaglifozin, escitalopram, insulin degludec, lamotrigine, metformin, insulin, prazosin, quetiapine	colon cancer screening	X	X	X	X	X	X	X	X	X	X	X	X	✓	✓	X	X
	39	NV084	AAA, HTN, GERD, HLD, PUD, tear of the medial meniscus	omeprazle, rosuvastatin, metoprolol, losartan, lidocaine,hydrocortisone cream	rectal bleeding	X	X	X	✓	✓	X	X	X	X	X	X	X	✓	✓	X	X
	40	NV086	GERD, MDD(?), (?)hypothyroid	duloxitine, fluoxetine, levothyroxine	abdominal pain	X	X	X	✓	✓	X	X	X	X	X	X	X	✓	✓	X	X
	41	NV087	asthma, cholecystitis, chronic lymphocytic thyroiditis, digenerative disc disease, HTN, lipodystrophy, obesity, urticaria	amlodipine, albuterol	vomiting	X	X	X	✓	✓	X	X	X	X	X	X	X	✓	✓	✓	X
	42	NV091	hyperthyroidism(Graves), HTN, NSVT, thyroid nodule	atenolol	constipation	X	X	X	X	X	X	X	✓	✓	✓	✓	X	✓	✓	✓	X
	43	NV092	chronic rhinitis, HTN, obesity, rectal fissue, tyroid nodule	ambien, amitriptyline, losartan-hydrochlorotheiazide, bacitracin, gabapentin, methylprednisolone, pantoprazole, aspirin, ibuprophen	colon cancer screening	X	X	X	X	X	X	X	X	X	X	X	X	✓	✓	✓	X
	44	NV093	GERD, HLD	atorvastatin, famotidine, fluticasone	colon cancer screening	X	X	X	X	X	X	X	X	X	X	X	X	✓	✓	X	X
	45	NV094	hematuria, rectal bleeding, difficulty abstaining from ETOH	medroxyprogesterone, multivitamin, vitamin B	Hematochezia	X	X	X	✓	✓	X	X	✓	✓	✓	X	X	✓	✓	✓	X
	46	NV097	HLD	omeprazole, fenofibrate	abdominal pain, weightloss	X	X	X	X	X	X	X	X	X	X	X	X	✓	✓	✓	X
	47	NV098	none	none	abdominal pain	X	X	X	X	X	X	X	✓	X	X	X	✓	✓	✓	✓	X
	48	NV103	presbyopia, pre-DM2, hyperopia, HLD, HTN, 1st degree AV block	atorvostatin, fluticasone, metoprolol, nifedipine ER	colon cancer screening (personal hx of polyps)	X	X	X	X	X	X	X	X	X	X	X	X	✓	✓	X	X
	49	NV105	vit D deficiency, hx colonic polyps	vit D, glucosamine	colon cancer screening	X	X	X	X	X	X	X	✓	X	✓	X	X	✓	✓	✓	X
	50	NV110	arthritis of the knee	diclofenac	colon cancer screening	X	X	X	X	X	X	X	X	X	X	X	X	✓	✓	X	X
	51	NV104	BE, chronic venous insufficency, CAD, fibromuscular displasia, gout, HTN, PVD	trazodone, pantoprazole, felodipine, fluorouuracil, clonazepam, atorvastatin, vit B12, losartan, allopurinol, vit D, naproxen	colon cancer screening	X	X	X	X	X	X	X	X	X	X	X	X	✓	✓	✓	X
	52	NV108	DM2, HTN, HLD, diverticulosis, CAD	amlodipine, aspirin, metformin, metoprolol, simvastatin, tamsulosin	High risk colon cancer surveillance: Personal history	X	X	X	X	X	X	X	X	X	X	X	X	✓	✓	✓	X
	53	NV109	HLD, PBH, HTN	atrovastatin, hydrochlorothiazide	colon cancer screening	X	X	X	X	X	X	X	X	X	X	X	X	✓	✓	✓	X
	54	NV113	suspected history of COVID, sleep apena, seasonal allergies, asthma	albuterol	colon cancer screening	X	X	X	X	X	X	X	✓	✓	X	✓	X	✓	✓	✓	✓
	55	NV114	oral thrush, chronic rhinitis, pneumonia, hypothyroid, HLD, GERD, DM, constipation, asthma, BCC	mometasone (nasal spray), farxiga, atorvostatin, allopurinol, atenolol, levothyroxine, fluticasone proprion-salmeterol, guaifenesin, levalbuterol, tramadol, lisinopril, rivaroxaban, zolpidem, B12	IDA	X	X	X	X	X	X	X	X	X	X	X	X	✓	✓	✓	✓
	56	NV115	insomnia, obesity, hx baiatric surgery, b/l hearing loss	zolpidem	Hematochezia, Constipation	X	X	X	X	X	X	X	X	X	X	X	X	✓	✓	✓	✓
	57	NV116	GERD	aspirin, atorvastatin, candesartan, rosuvastatin	colon cancer screening	X	X	X	X	X	X	X	X	X	X	X	X	✓	✓	✓	✓
	58	NV117	PVC	none documented	colon cancer screening	X	X	X	X	X	X	X	X	X	X	X	X	✓	✓	✓	✓
	59	NV118	post herpetic neuralgia, constipation, osteopenia, hs prostate cancer, IDA, HLD, fibroma of the tongue, blepharitis of both eyes	pregabalin, ciclopirox, B12, omeprazole, capsacin, vit D2, omega 3	IDA and constipation	X	X	X	X	X	X	X	X	X	X	X	X	✓	✓	X	X
	60	NV119	GERD	omeprazole, benzonate, ondansetron	abdominal pain, acid reflux, bloating, increased salivation	X	X	X	X	X	X	X	X	X	X	X	X	✓	✓	X	✓
	61	NV120	none documented	none documented	rectal bleeding	X	X	X	✓	X	✓	X	X	X	X	X	X	✓	✓	X	✓
	62	NV121	prior hx of colon polyps, fibroids, sickle cell trait	lorazepam, rizatriptan benzoate, pravastain	abdominal pain and rectal bleeding	X	X	X	X	X	X	X	X	X	X	X	X	✓	✓	X	✓
	63	NV122	epilepsy, prostate cancer, PD, b/l nuclear sclerosis, keloid, b/l epiphora, BPPV, arthritis	acyclovir, proair hfa, sildenafil, tadalafil, divalproex, paroxetine, tamsulosin, valacyclovir	high risk CRC screening (hx polyps)	X	X	X	X	X	X	X	X	X	X	X	X	✓	✓	X	✓
	64	NV123	preDM, IDA, HTN, BRBPR, anemia	ferrous sulfate. Amlodipine	Hematochezia, IDA	X	X	X	✓	X	✓	X	X	X	X	X	X	✓	✓	X	✓
	65	NV125	none documented	none documented	colon cancer screening	X	X	X	X	X	X	X	X	X	X	X	X	✓	✓	✓	✓
	66	NV126	Allergic rhinitis, myopia, chronic allergic conjunctivitis, astigmatism, blepharitis, pinguecula, shingles, SLE, GERD	meloxicam, amlodipine-benazepril	abdominal pain	X	X	X	X	X	X	X	X	X	X	X	X	✓	✓	✓	✓
	67	NV132	urgency incontinence, varicose veins, sleep apnea, OA of the knees, pre-DM2, paronychia, morbid obesity, intermittent claudication, urinary incontinence, HTN, HLD, hypercalcemia, Gout, GERD, constipation, chronic venous insufficency, asthma, anemia	atorvastatin, acetaminophen, spironolactone, naproxen, buprenorphine, naloxegol, famotidine, aspirin, bystolic, vit D, omeprazole	abdominal pain	X	X	X	X	X	X	X	X	X	X	X	X	✓	✓	✓	✓
	68	NV133	varicose veins, sleep apnea, post menopausal bleeding, HLD, GERD, cervical stenosis, cervical radiculopathy at C7	famotidine, fluticasone	colon cancer screening	X	X	X	X	X	X	X	X	X	X	X	X	✓	✓	✓	✓
	69	NV136	hyperlipidemia, HTN, diabetes melitus, hx of colon cancer, hx of pancreatic mass, multiple sclerosis, carpal tunnel syndrome, lumbosacral radiculopathy	interferon beta-1a, atorvastatin, aspirin, losartan, metformin, sitagliptan	colon cancer surveillance	X	X	X	X	X	X	X	X	X	X	X	X	✓	✓	✓	✓
	70	NV137	hypercholesterolemia, hypothyroidism, Grave's disease, GERD, hx of uterine leiomyoma, osteoarthritis	celecoxib, levothyroxine, bupropion, ezetimibe, famotidine, fluoexetine, rosuvastatin, synthroid, tylenol	colon cancer screening	X	X	X	X	X	X	X	X	X	X	X	X	✓	✓	✓	✓
	71	NV138	iron deficient anemia, GERD, hx of breast cancer	none documented	colon cancer screening	✓	✓	X	X	X	X	X	X	X	X	X	X	✓	✓	✓	✓
	72	NV139	H. pylori			X	X	X	X	X	X	X	X	X	X	X	X	✓	✓	✓	✓
	73	NV140	cervical disc herniation, hemorrhoids, diverticulosis	hyaluronate sodium, omega-3-fatty acids	colon cancer screening	✓	✓	X	X	X	X	X	X	X	X	X	X	✓	✓	✓	✓
	74	NV144	eosinophilic esophagitis, gastritis, colon polyps	omeprazole	abdominal pain, change in bowel habits, acid reflux	✓	✓	✓	X	X	X	X	X	X	X	X	X	✓	✓	X	✓
	75	NV143	hypertension, high cholesterol, gout of foot, myalgia	amlodipine, atorvastatin, irbesartan	abdominal pain, colon cancer screening	X	X	X	X	X	X	X	X	X	X	X	X	✓	✓	✓	✓
	76	NV069	Hx SAH and hydrocephalus	pantoprazole, acetaminophen, artificial tears, multiviatmin, milk thistle, flaxseed oil, vit C	colon cancer screening and coffee ground emesis	X	X	X	X	X	X	X	✓	X	X	✓	X	✓	X	✓	X
	77	NV076	benign neoplasm breast, elevated IgE level, adhesive capsulitis of shoulder	lorazepam, temazepam, levonorgestrel	abdominal pain, colon cancer screening	X	X	X	X	X	X	X	X	X	X	X	X	✓	X	✓	X
	78	NV077	hypertension, thyroid disease	losartan	colon cancer screening	X	X	X	X	X	X	X	X	X	X	X	X	✓	X	✓	X
	79	NV088	diabetes melitus, hyperlipidemia, reflux gastritis, thyroid disorder	metformin, synthroid, aspirin, icosapent ethyl	reflux, colon cancer screening	X	X	X	X	X	X	X	✓	✓	✓	X	X	✓	X	✓	X
	80	NV095	hx stercoral colitis, hx of H. pylori, GERD, IDA, seasonal allergies, lumbosacral neuritis, patellofemoral pain syndrome	omeprazole, olopatadine	constipation, GERD	X	X	X	✓	✓	X	X	X	X	X	X	X	✓	X	✓	X
	81	NV096	?asthma, gastritis, sessile serrated adenoma	famotidine, ondansetron, pantoprazole	acid reflux, nausea, abnormal stools	X	X	X	✓	✓	X	X	✓	✓	X	X	✓	✓	X	✓	X
	82	NV099	candida esophagitis, H. pylori gastritis	none	rectal bleeding, weight loss, anemia	X	X	X	X	X	X	X	✓	✓	X	X	X	✓	X	✓	X
	83	NV100	chronic rhinitis, GERD, hx of colon polyps, hiatal hernia, reflux esophagitis	losartan, montelukast, sildenafil, omeprazole, metoprolol tartrate, clobetasol propionate	GERD, dysphagia, colon cancer screening	X	X	X	X	X	X	X	X	X	X	X	X	✓	X	✓	X
	84	NV101	hashimoto's thyroiditis, hx of breast carcinoma, hx of colon polyps, hx of hysterectomy	levothyroxine, tamoxifen, montelukast, venlafaxine	colon cancer screening	X	X	X	X	X	X	X	X	X	X	X	X	✓	X	✓	X
	85	NV102	essential hypertension, glaucoma, hx of prostate cancer, hx of sarcoma	atorvastatin, lisinopril, nifedipine	colon cancer screening	X	X	X	X	X	X	X	X	X	X	X	X	✓	X	✓	X
	86	NV124	hypertension, hyperlipidemia, GERD	atorvastatin, losartan, hydrochlorothiazide	GERD, colon cancer screening	X	X	X	✓	X	✓	X	X	X	X	X	X	✓	X	✓	✓
	87	NV146	polycystic ovarian syndrome, goiter	none		X	X	X	✓	X	✓	X	X	X	X	X	X	✓	X	✓	✓
	88	NV147	autism , s/p hysterectomy (fibroids)	benztropine, aripiprazole, vit. D3	abdominal pain, bloating	X	X	X	✓	X	✓	X	X	X	X	X	X	✓	X	✓	✓
	89	NV150	Type II diabetes melitus, essential hypertension, GERD, hyperlipidemia, hypertension	dapagliflozin, triamterene-hydrochlorothiazide, tramadol, metoprolol succinate, atorvastatin, vit. B12, insulin, meclizine, vit. D, metformin	colon cancer screening	X	X	X	X	X	X	X	X	X	X	X	X	✓	X	✓	✓
	90	NV152	colon cancer, hypertension, hypermetropia, hx of cystectomy	FOLFOX, amlodipine, sennosides, ondansetron	colon cancer screening	X	X	X	X	X	X	X	X	X	X	X	X	✓	X	✓	✓
	91	NV153	HTN	aspirin lisinopril thiazide	hx of colon cancer	X	X	X	X	X	X	X	X	X	X	X	X	✓	X	✓	✓
	92	NV155	s/p hysterectomy, hypothyroidism	levothyroxine, meloxicam cetrizine	Personal history of colonic polyps	X	X	X	X	X	X	X	X	X	X	X	X	✓	X	✓	✓
	93	NV157	small fiber neuropathy, obesity	semaglutide amitizia cymbalta	colon cancer screening	✓	✓	✓	X	X	X	X	X	X	X	X	X	✓	X	✓	✓
	94	NV162	anxiety	benzodiazipem , SSRI	constipation and abdominal pain	✓	✓	✓	X	X	X	X	X	X	X	X	X	✓	X	✓	✓
	95	NV163	diabetes HTN hyperlipidemia ischemic heart disease	aspirin insulin nifedipine rosuvastatin aldactone dulaglutide metoprolol metformin	abdominal pain	X	X	X	X	X	X	✓	X	X	X	X	X	✓	X	✓	✓
	96	NV171	HTN, diabetes, CKD, Ischemic heart disease	Insulin, amlodipine, atorvastatin carvedilol ramipril dulaglutide	Family history of CRCin age <60	X	X	X	X	X	X	X	X	X	X	X	X	✓	X	X	✓
	97	NV176	Asthma Diabetes HTN hyperlipidemia GERD	metformin, losartan, montelukast, simvastatin, insulin	colon cancer screening	X	X	X	X	X	X	X	X	X	X	X	X	✓	X	X	✓
	98	NV177	hyperlipidemia s/p repair of anal fistula	none relevant	colon cancer screening	X	X	X	X	X	X	X	X	X	X	X	X	✓	X	X	✓
	99	NV192	benign prostatic hyperplasia, nephrolithiasis, normocytic anemia	omeprazole	colon cancer screening	X	X	X	X	X	X	X	X	X	X	X	X	✓	X	X	✓
	100	NV193	DVT, hyperlipidemia, hypercholesterolemia, hypertension, lumbar stenosis	rosuvastatin, amlodipine, ondansetron, fentanyl	abdominal pain	X	X	X	X	X	X	X	X	X	X	X	X	✓	X	X	✓
	101	NV194	benign prostatic hyperplasia, IBS, osteoporosis, pulmonary nodule, tinea corposis, trimethylaminuria	magnesium oxide, zinc sulfate, vit. B, vit. C, vit. B2, vit. D3	colon cancer screening, weight loss	X	X	X	X	X	X	X	X	X	X	X	X	✓	X	X	✓
	102	NV195	hypothyroidism, hypertension, hypercholesterolemia, GERD	amlodipine, levothyroxine, simvastatin, lisinopril, omeprazole	history of colon polyps, acid refux	X	X	X	X	X	X	X	X	X	X	X	X	✓	X	X	✓
	103	NV196	none	none	colon cancer screening	X	X	X	X	X	X	X	X	X	X	X	X	✓	X	X	✓
	104	NV198	asthma, diabetes melitus, hypertension, hyperlipidemia	metformin, simvastatin, valsartan-hydrochlorothiazide	history of colon polyps	X	X	X	X	X	X	X	X	X	X	X	X	✓	X	X	✓
	105	NV199	chronic venous insufficiency, asthma	s-adenosylmethionine	colon cancer screening	X	X	X	X	X	X	X	X	X	X	X	X	✓	X	X	✓
	106	NV201	arrhythmia, CAD, hx of MI	atorvastatin, famotidine, lorazepam, metoprolol succinate, escitalopram	colon cancer screening	X	X	X	X	X	X	X	X	X	X	X	X	✓	X	X	✓
	107	NV139	GERD DM HTN atrial fib,PVD IHD BPH	Statin metformin xarelto tamsulin ppi metoprolol ARB	colon cancer screening, abdominal pain	X	X	X	X	X	X	X	X	X	X	X	X	✓	X	X	✓
	108	NV159	GERD, colon polyps, gastritis, lymphocytic esophagitis	famotidine, methocarbamol, aspirin, atorvastatin	change in bowel habit and abdominal pain	✓	✓	✓	X	X	X	X	X	X	X	X	X	✓	X	X	✓
	109	NV174	hypertension, hypercholesterolemia, GERD	famotidine, olmesartan-amlodipine, omeprazole	GERD, history of colon polyps	X	X	X	X	X	X	X	X	X	X	X	X	✓	X	X	✓
	110	NV148	leukopenia, myopothy, orchalgia	gabapentin, aspirin	colon cancer screening	X	X	X	✓	X	✓	X	X	X	X	X	X	X	X	X	X
	111	NV145	S/P rhinoplasty	lamotrigine citalopram	colon cancer screening	X	X	X	X	X	X	X	X	X	X	X	X	✓	✓	X	✓
	112	NV004	None	none	personal history of polyps	✓	✓	X	X	X	X	X	✓	X	X	X	✓	X	X	X	X
	113	NV014	None	none	abdominal pain	✓	✓	X	X	X	X	X	X	X	X	X	X	X	X	X	X
	114	NV161	GERD, tubular adenoma of colon, lumbalgia, extrinsic asthma, eczema	atorvastatin, omeprazole	rectal bleeding	✓	✓	✓	X	X	X	X	X	X	X	X	X	X	X	X	X
	115	NV030	HTN prediabetes	none relevant	GERD, colon cancer screening	X	X	X	X	X	X	X	✓	X	✓	X	✓	X	X	X	X
	116	NV042	DM, OBESITY, S/P subarachnoid hemorrhage, COPD hyperlipidemia	metformin glipizide lipitor spiriva	colon cancer screening	X	X	X	X	X	X	X	✓	X	✓	X	✓	X	X	X	X
	117	NV011	none	none	Hematochezia	X	X	X	X	X	X	X	✓	X	X	X	✓	X	X	X	X
	118	NV064	IBS, migraine acne	none	abdominal pain	X	X	X	X	X	X	X	✓	✓	✓	X	✓	X	X	X	X
	119	NV197	History of R palatal Adenoid cystic carcinoma s/p excision	Famotidine, pantoprazole, sulcralfate, ondansetron, sennosides,	abdominal pain dyspepsia	X	X	X	X	X	X	X	X	X	X	X	X	X	X	X	X
	120	NV164	GERD, Asthma, HLD, Cardiac disease, Thyroid disease, Overweight, neurologic disorder (unknown)	Omeprazole, levocetrizine, simvastatin, cyclobenzaprine, gabapentin, azelastine-fluticasone, nasal rinse, dextromethorphan-guaifensin	Unspecified abdominal pain	X	X	X	X	X	X	✓	X	X	X	X	X	X	X	X	X
	121	NV041	h/x hep C, HLD, HTN, T2DM, hemorrhoids, diverticulosis	none	Colon cancer screening	X	X	X	X	X	X	X	✓	X	X	✓	X	X	X	X	X

### Sheet: Abbreviations
	Abbreviations
	1	HTN	Hypertension
	2	OCD	Obsessive-compulsive disorder
	3	NAFLD	Non-alcoholic fatty liver disease
	4	5-ASA	Aminosalicylic acids
	5	hx	history
	6	HLD	Hyperlipidemia
	7	IFX	Infliximab
	8	6MP	Mercaptopurine
	9	IDA	Iron Deficiency Anemia
	10	PCOS	Polycystic ovary syndrome
	11	TMP-SMX	Trimethoprim/sulfamethoxazole
	12	BE	Barrett's esophagus
	13	GERD	Gastroesophageal reflux disease
	14	IV	Intravenous
	15	DVT	Deep vein thrombosis
	16	Vedo	Vedolizumab
	17	VSV	Vesicular stomatitis virus
	18	HSV	Herpes simplex virus
	19	CAD	Coronary artery disease
	20	HPV	Human papillomavirus
	21	IBS	Irritable bowel syndrome
	22	CMV	Cytomegalovirus
	23	TB	Tuberculosis
	24	DJD	Degenerative joint disease
	25	DVT/PE	Deep Vein Thrombosis and Pulmonary Embolism
	26	ADHD	Attention-Deficit / Hyperactivity Disorder
	27	PSC	Primary sclerosing cholangitis
	28	PTA	Percutaneous transluminal angioplasty
	29	SESCD	Simple Endoscopic Score for Crohn's Disease
	30	MTX	Methotrexate
	31	NR	Non-response
	32	T2T	treat-to-target
	33	LLQ	Lower Left Quadrant
	34	CRC	Colorectal cancer
	35	UTI	Urinary Tract Infection
	36	OSA	Obstructive Sleep Apnea
	37	PUD	Peptic ulcer disease
	38	OA	Osteoarthritis
	39	MVP	Mitral valve prolapse
	40	DM2	Diabetes Mellitus Type 2
	41	AAA	abdominal aortic aneurysm
	42	BPH	benign prostatic hyperplasia
	43	WPW	Wolff-Parkinson-White
	44	COPD	Chronic obstructive pulmonary disease
	45	WTC	World Trade Centre
	46	TMJ	Temporomandibular joint and muscle disorders
	47	MDD	Major Depressive Disorder
	48	NSVT	Nonsustained ventricular tachycardia (
	49	BCC	Basal cell carcinomas
	50	BRBPR	minimal bright red blood per rectum
	51	SLE	Systemic lupus erythematosus
	52	SAH	subarachnoid hemorrhage
	53	CKD	chronic kidney disease
	54	SSRI	Selective serotonin reuptake inhibitors
	55	ARB	Angiotensin receptor blockers
