## Supplementary Tables for "Myeloid cell influx into the colonic epithelium is associated with disease severity and non-response to anti-Tumor Necrosis Factor Therapy in patients with Ulcerative Colitis": Supplementary Table 5 new_IL17 IL22 signature.xlsx

### Sheet: 5a.IL-22 vs med
Name	log2 Fold Change	pvalue	padj
HAMP	3.98807	1.25973e-07	0.00289699
TIFA	1.27076	4.04461e-06	0.0310047
VWA1	1.87485	2.85637e-06	0.0310047

### Sheet: 5b.IL-17 vs med
Name	log2 Fold Change	pvalue	padj
ZC3H12A	2.03689	2.41057e-18	1.8894e-14
NFKBIZ	1.33149	1.77643e-17	6.96184e-14
CCL28	1.41514	2.238e-13	5.84715e-10
ZC3H12C	1.52877	9.27965e-10	1.81835e-06
DUOXA2	1.5541	1.31054e-08	2.0544e-05
CXCL1	1.98252	1.70242e-08	2.22393e-05
DUOX2	1.20808	3.85271e-08	4.31393e-05
CCL20	2.73395	1.51164e-07	0.000131647
MANBAL	-0.631323	1.35917e-07	0.000131647
CXCL3	1.63904	2.85384e-06	0.00223684
RNF145	0.674298	3.35953e-06	0.00239382
CEBPD	0.752831	4.07437e-06	0.00266124
PDZK1IP1	1.26216	4.8788e-06	0.00273143
SLC30A4	1.01335	4.81302e-06	0.00273143
SLC25A37	1.118	6.68019e-06	0.00349062
DEFB4A	3.08761	9.78962e-06	0.00479569
EHD4	0.984331	1.24358e-05	0.00573362
AXIN2	1.47656	1.46277e-05	0.00636955
CHD7	0.486625	1.7638e-05	0.00727612
TBC1D2B	1.30099	3.24993e-05	0.0127365
ARRDC3	0.781541	3.90027e-05	0.0138956
RASSF3	0.659921	3.77191e-05	0.0138956
CXCL2	1.26738	6.19836e-05	0.0211229
ATP1B1	0.847204	7.06976e-05	0.0230887
ID1	0.72248	0.000109363	0.02994
SLC6A14	1.84698	0.000110776	0.02994
TNIP3	2.41541	0.000103322	0.02994
EXOC1	-0.73057	0.000100495	0.02994
PRR15L	-0.623826	0.00010507	0.02994
SHH	0.995343	0.000115306	0.0301256
MAFF	0.65994	0.000170626	0.0431409

### Sheet: 5c.IL-22+IL-17 vs med
Name	log2 Fold Change	pvalue	padj
ZC3H12A	2.50175	9.23124e-28	1.01165e-23
NFKBIZ	1.55956	9.6673e-24	5.2972e-20
CCL28	1.54614	8.04944e-16	2.94046e-12
DEFB4A	5.35364	8.54237e-15	2.3404e-11
PDZK1IP1	1.99246	4.70274e-13	1.03075e-09
CXCL1	2.40069	8.13162e-12	1.48524e-08
CCL20	3.46678	2.72715e-11	4.26955e-08
SLC6A14	2.98123	3.89241e-10	5.33211e-07
DUOXA2	1.67972	6.99065e-10	7.6699e-07
TNIP3	3.83126	6.99873e-10	7.6699e-07
CEBPD	0.951701	2.5238e-09	2.51439e-06
LRG1	1.64509	3.21176e-09	2.93314e-06
CXCL3	2.0408	5.25292e-09	4.11191e-06
ZC3H12C	1.45527	4.91872e-09	4.11191e-06
PI3	2.68189	8.89772e-09	6.50067e-06
CHD7	0.626339	1.30131e-08	8.89747e-06
DUOX2	1.24404	1.38021e-08	8.89747e-06
LCN2	2.58644	1.52898e-08	9.30891e-06
SLC25A37	1.37617	1.90693e-08	1.0999e-05
CXCL2	1.75758	2.4535e-08	1.34439e-05
NAMPT	1.01925	3.28297e-08	1.71324e-05
CDC42EP2	1.14773	3.68103e-08	1.83366e-05
CDKN1A	0.818234	4.14515e-08	1.97508e-05
HIF1A	1.2784	8.48344e-08	3.87375e-05
FABP5	-1.29109	1.49061e-07	6.52126e-05
FSTL1	1.04451	1.54716e-07	6.52126e-05
SHH	1.33755	1.69312e-07	6.87217e-05
CEP112	1.98037	1.9559e-07	7.65524e-05
TMC5	1.00934	2.7547e-07	0.000104099
ID1	0.943196	3.47427e-07	0.000126915
ARL6IP5	-0.674638	5.79777e-07	0.000204961
MIR3142HG	2.64707	1.72543e-06	0.000590906
CASP5	1.51933	1.86629e-06	0.000619777
PRR15L	-0.740863	3.77547e-06	0.00121692
ABLIM1	-0.552756	5.4799e-06	0.00166817
RNF145	0.652882	5.34454e-06	0.00166817
NCOA7	0.858013	7.43467e-06	0.00220207
PTPN2	0.624851	8.00233e-06	0.00230783
KCNS3	1.84994	9.15354e-06	0.00257215
ATP8A1	-0.998038	9.64746e-06	0.00257869
AKIRIN2	0.759447	9.58097e-06	0.00257869
VNN1	3.87098	1.00795e-05	0.00263003
FLRT3	1.81629	1.03237e-05	0.0026311
PROX1	1.01303	1.10726e-05	0.00275784
CARHSP1	0.853604	1.25742e-05	0.00306224
KRAS	0.621955	1.66143e-05	0.00395819
MBOAT2	-0.908794	1.86849e-05	0.00435675
TXNRD1	0.763382	2.46413e-05	0.00562592
EPS8L3	0.441999	2.58013e-05	0.00577055
SOD2	0.73192	2.79278e-05	0.00612122
SEMA6A	-0.69183	3.06957e-05	0.00659596
YPEL2	1.11944	3.30515e-05	0.0069656
FGB	2.18622	4.24132e-05	0.00876993
CDH3	1.31758	4.44843e-05	0.00893002
DDX21	0.5953	4.64469e-05	0.00893002
GNA15	1.56568	4.52583e-05	0.00893002
NOS2	2.90268	4.62692e-05	0.00893002
FAM83A	2.3548	5.31804e-05	0.0100483
ME1	-0.937497	5.43529e-05	0.0100958
ESRP1	-0.599566	5.65991e-05	0.010133
TRANK1	-1.16507	5.73267e-05	0.010133
MYO1B	0.734667	5.65113e-05	0.010133
MED24	0.980883	5.96615e-05	0.0103783
MAP4K4	0.733218	6.37554e-05	0.0109171
PTGES2	0.882829	7.08248e-05	0.0119411
VWA1	1.60308	7.41358e-05	0.0123099
TJP1	-0.537622	7.72807e-05	0.0126406
PPFIBP1	0.592632	8.37992e-05	0.0135052
CLDN23	-0.997303	9.24155e-05	0.0144683
MPZL1	0.492737	9.16863e-05	0.0144683
DSP	-0.377128	9.60826e-05	0.0146442
OAS1	-0.894655	9.75477e-05	0.0146442
SAMD13	-1.41923	9.72224e-05	0.0146442
ADAMTS9	0.904792	0.000101167	0.0149823
C10orf99	1.0351	0.000102894	0.0150349
LINC00342	1.1037	0.0001124	0.0162078
COL17A1	-0.529147	0.000120385	0.0171338
VDR	-0.795224	0.000137656	0.018992
ADM	1.12106	0.000139681	0.018992
ARL4C	0.997217	0.000135419	0.018992
HAMP	2.86968	0.000140374	0.018992
IL2RG	-0.764844	0.000155098	0.0206397
SAT1	0.614982	0.000156319	0.0206397
ARHGAP42	-0.955905	0.000161194	0.020858
MANBAL	-0.432541	0.000161779	0.020858
EXPH5	-0.780536	0.000172593	0.0219936
CYP2S1	-0.997591	0.000200841	0.0244557
ATP13A3	0.604558	0.000197672	0.0244557
EHD4	0.835565	0.000198674	0.0244557
SLC30A4	0.824705	0.000195198	0.0244557
VAV3	-0.948312	0.000214056	0.0257784
PDCD4	-0.870244	0.000217127	0.025864
TBC1D2B	1.15177	0.000226157	0.02665
LRRC58	0.51407	0.000229647	0.0267734
ATP10B	0.519216	0.000240839	0.0273778
PTPRG	0.85578	0.000244824	0.0273778
TGM2	1.48093	0.000243783	0.0273778
TIFA	0.999395	0.000243042	0.0273778
LUCAT1	1.49638	0.000270183	0.0299085
PCK1	-1.80846	0.00029308	0.0321186
SBNO2	0.739983	0.000298074	0.0323425
FAM114A1	-0.515799	0.000316398	0.0339942
C1orf210	-0.770325	0.000332384	0.0343116
SLC9A2	-0.699133	0.000338138	0.0343116
CYB5R2	1.31233	0.000337739	0.0343116
SLC6A20	1.56292	0.000336437	0.0343116
ST3GAL1	0.937414	0.00032877	0.0343116
TMEM165	0.533858	0.000334267	0.0343116
DENND2B	1.04675	0.000352783	0.0354693
IL18	-0.757371	0.00039188	0.0390419
STOM	1.12173	0.000396951	0.0391909
SLC16A9	-1.58951	0.000419506	0.0410479
RALGAPA2	0.547783	0.000425135	0.0412306
ANKRD36C	1.02657	0.000439443	0.0422444
REP15	-1.0884	0.000449466	0.0428322
ADAM9	0.493726	0.000456906	0.0431658
SAA1	3.16197	0.000507272	0.0475145
ABCC5	-0.688918	0.000528071	0.0490434
AXIN2	1.18604	0.000536438	0.0494018
