## Supplementary Tables for "Myeloid cell influx into the colonic epithelium is associated with disease severity and non-response to anti-Tumor Necrosis Factor Therapy in patients with Ulcerative Colitis": Supplementary Table 9 Treatment response.xlsx

### Sheet: Supplementary Table 9. 255Respo
Upregulated in IICinf (UC vs NV) and Downregulated in RvsNR (159 Genes)_VC-3 cohort		Downregulated in IICinf (UC vs NV) and Upregulated in RvsNR (96 Genes)_VC-3 cohort
AIF1		ABCB1
ALPL		ACOT11
APOC1		ADH1C
APOL1		AHCYL2
AQP9		AKR1B10
ARNTL2		ALPI
ASS1		AQP8
ATP11A		BEST4
C1QA		C6orf136
C1QB		CA1
C1S		CA12
C2		CA2
C4BPA		CAMK2N1
C4BPB		CBLC
CADM1		CDKN2B
CCL18		CES2
CD180		CLCN2
CD274		CLDN23
CD74		CLDN8
CD82		CMBL
CFB		CNNM2
CHI3L1		COBL
CLEC4A		DDR1
CLEC4E		DQX1
CLEC7A		EDN3
CMKLR1		ENDOD1
CPXM1		ENTPD5
CRELD2		EPHA10
CSF2RB		FGFR3
CSF3R		FRRS1
CTLA4		GGT6
CTSB		GOLT1A
CTSH		GPA33
CXCL1		HMGCS2
CXCL13		HNF4A
CXCL2		HSD17B2
CXCL3		IGF2BP2
CXCL8		ITPKA
CYP27B1		KIAA1522
DRAM1		LRRC75A
DUOX2		MARVELD3
DUOXA2		MEP1A
ELOVL5		METTL7B
EMILIN2		MGAT4B
ENPP2		MMP28
FCGR1A		MYO1A
FCGR1B		MYO1D
FCGR2A		NHSL1
FCGR2C		P2RY1
FCGR3B		PAQR5
FCRL5		PCK1
FKBP11		PDZD3
FPR2		PDZK1
FPR3		PHYH
GALNT14		PITPNM3
GLRX		PKDCC
GNA15		PLCD3
HLA-DMA		PLCE1
HLA-DMB		PLEKHG6
HLA-DPA1		PLXNA2
HLA-DRA		PPARG
HLA-DRB1		PPP1R36
HSPA13		PRAG1
ICAM1		PRLR
IFIT3		PRR15
IFITM2		PTPRF
IGHV1-69		PXMP2
IGHV1-69D		RAB40B
IGHV3-21		RAPGEFL1
IGHV3-73		RUNDC3B
IGHV4-34		SCIN
IGHV4-59		SEMA4G
IGHV4-61		SEMA6A
IGKJ3		SGK2
IGKJ4		SLC16A1
IGKJ5		SLC16A9
IGKV1OR2-108		SLC25A34
IGKV4-1		SLC26A2
IGLV3-10		SLC30A10
IGSF6		SLC4A4
IL17A		SPIRE2
IL23A		SUCLG2
IL26		SUCLG2P2
IL2RA		TBILA
IL4I1		TEX11
IRAK3		TLN2
KCND3		TM4SF5
KCNN3		TRABD2A
KLHL5		TSPAN7
KYNU		TST
LAIR2		TUBAL3
LAMP5		UGT1A1
LCN2		UGT1A10
LILRB2		UGT1A8
LINC00888		VSIG10
LPCAT1		XPNPEP2
LY96
LYN
MMP10
MMP12
MMP19
MMP3
MMP7
MXD3
MZB1
NFKBIZ
NOS2
PARP9
PDPN
PDZK1IP1
PEA15
PHACTR1
PI3
PLA2G7
PLAU
PLEKHS1
PLXND1
POU2AF1
PROK2
PSMB9
QKI
RAB31
RBPMS
REG1A
REG1B
RHOQ
S100A8
S100A9
SAA1
SAA2
SERPING1
SHCBP1
SLC15A3
SLC31A2
SLC6A14
SLC7A11
SOD2
SPCS3
STEAP4
TAP1
TCF3
TFEC
TGM2
THEMIS2
TIFA
TLR2
TLR8
TNFAIP2
TNFRSF17
TNFRSF4
TNFSF13B
TREM1
TRPS1
TYMP
UCP2
VNN1
VNN2
WARS1
ZC3H12A
